# Changes in lipid metabolism track with the progression of neurofibrillary pathology in tauopathies

**DOI:** 10.1101/2023.09.05.556321

**Authors:** Dominika Olešová, Dana Dobešová, Petra Majerová, Radana Brumarová, Aleš Kvasnička, Štěpán Kouřil, Eva Stevens, Jozef Hanes, Ľubica Fialová, Alena Michalicová, Juraj Piešťanský, David Friedecký, Andrej Kováč

## Abstract

**Background:** Abnormal aggregation of tau protein that leads to brain inclusions is a common feature of neurodegenerative disorders called tauopathies. Recent evidence suggests the involvement of lipid metabolic deregulations in the pathogenesis of tauopathies. However, the role of tau protein in the regulation of lipid metabolism is much less characterized and not well understood.

**Methods:** We used a transgenic rat model for tauopathy to reveal metabolic alterations induced by neurofibrillary pathology. Transgenic rats express a tau fragment truncated at the N-and C-terminals. For phenotypic profiling, we performed targeted metabolomic and lipidomic analysis of brain tissue, CSF, and plasma, based on the LC-MS platform. To monitor disease progression, we employed samples from transgenic and control rats aged 4, 6, 8, 10, 12, and 14 months. To study neuron-glia interplay in lipidome changes induced by pathological tau we used well well-established multicomponent cell model system. Univariate and multivariate statistical approaches were used for data evaluation.

**Results:** We showed that tau has an important role in the deregulation of lipid metabolism. In the lipidomic study, pathological tau was associated with higher production of lipids participating in protein fibrillization, membrane reorganization, and inflammation. Interestingly, significant changes have been found in the early stages of tauopathy before the formation of high-molecular-weight tau aggregates and neurofibrillary pathology. Increased secretion of pathological tau protein *in vivo* and *in vitro* induced upregulated production of phospholipids and sphingolipids and accumulation of lipid droplets in microglia. During the later stages of tauopathy, we found a connection between the transition of tau into an insoluble fraction and changes in brain metabolism. The results showed that dysregulation of lipid composition by pathological tau leads to disruption of the microenvironment and further propagation of pathology.

**Conclusion:** Our results revealed that lipid metabolism is significantly affected during different stages of tau pathology and provide new evidence that supports the contribution of pathological tau proteins in individual lipid pathways. Our data suggests that biologically active membrane lipids such as phospholipids and sphingolipids could represent new potential next-generation therapeutic targets in tauopathies.
