## Supplementary material for "Changes in lipid metabolism track with the progression of neurofibrillary pathology in tauopathies": Olesova et al supplementary: Table S2.xlsx

### Sheet: Sheet1
	Neurofilament light-chain in plasma [pg/ml]								Total-tau in CSF [pg/ml]
		Control			Tg					Control			Tg
	Age	Mean	SD	N	Mean	SD	N		Age	Mean	SD	N	Mean	SD	N
	4	22.5778	6.95032	9	70.89	26.5565	10		4	83.7143	14.7729	7	1422.71	758.059	7
	6	28.2917	7.2975	12	892.438	581.6	13		6	77.7143	19.0938	7	10481.6	3360.18	7
	8	40.9	14.6301	10	1005.07	501.301	10		8	120.286	22.2165	7	13101.3	3664.03	7
	10	49.68	14.0356	10	600.8	596.606	7		10	171	58.0488	7	14917.4	9779.1	7
	12	74.3556	25.0289	9	276.417	271.59	12		12	152.429	38.1919	7	7104	2787.17	7
	14	191.122	226.919	9	245.531	102.204	13		14	150.778	56.4818	9	5611.33	1701.44	9
